# Evaluation of hemispherical photos extracted from smartphone spherical panorama images to estimate canopy structure and forest light environment

**DOI:** 10.1101/2020.12.15.422956

**Authors:** A. Z. Andis Arietta

## Abstract

Hemispherical photography (HP) is one of the most commonly employed methods to estimate forest canopy structure and understory light environments. Traditional methods require expensive, specialized equipment, are tedious to deploy, and are sensitive to exposure settings. In contrast, modern smartphone cameras are readily available and make use of ever-improving software to produce images with high dynamic range and clarity, but lack suitable hemispherical lenses. Thus, despite the fact that almost all ecologists and foresters carry a high-powered, image processing device in our pockets, we have yet to fully employ it for the purpose of data collection. As an alternative, hemispherical images can be extracted from spherical panoramas produced by many smartphone camera applications. I compared hemispherical photos captured with a digital single lens reflex camera and 180° lens to those extracted from smartphone spherical panoramas (SSP) for 72 sites representing a range of canopy types and densities. I estimated common canopy and light measures (canopy openness, leaf area index, and global site factor) as well as image quality measures (total gap area, number of gaps, and relative gap size) to compare methods. The SSP HP method leverages built-in features of current generation smartphones including exposure metering over restricted field-of-view, high dynamic range tonal correction, computational sharpening, high pixel density, and automatic leveling via the phone’s built-in gyroscope to yield an accurate alternative to traditional HP in canopy estimation. Although the process of stitching together multiple photos occasionally produces artifacts in the SSP HP images, estimates of canopy openness and global site factor are highly correlated with those of traditional methods (R^2^ > 0.9) and are comparable to under- or over-exposing traditional HP by 1-1.5 stops. In addition to superior image quality, SSP HP requires no additional equipment or exposure settings and is likely to prove more robust to uneven lighting conditions by avoiding wide-angles lenses and exploiting HDR images.
