## Supplementary material for "Evaluation of hemispherical photos extracted from smartphone spherical panorama images to estimate canopy structure and forest light environment": Exp0_hemipix.txt

Index	photo	no_of_gaps	gap_area	gap_fraction
0	00AARegistration3.jpg	1	288644	4.223
1	Rockstock2020_001.JPG	9997	1228285	17.971
2	Rockstock2020_002.JPG	6528	359939	5.266
3	Rockstock2020_003.JPG	4829	405290	5.930
4	Rockstock2020_004.JPG	7175	1012380	14.812
5	Rockstock2020_005.JPG	7440	1396334	20.429
6	Rockstock2020_006.JPG	8211	468701	6.857
7	Rockstock2020_007.JPG	4250	107732	1.576
8	Rockstock2020_008.JPG	120	4264	0.062
9	Rockstock2020_009.JPG	3719	182204	2.666
10	Rockstock2020_010.JPG	4023	144147	2.109
11	Rockstock2020_011.JPG	6768	499748	7.312
12	Rockstock2020_012.JPG	5114	193989	2.838
13	Rockstock2020_013.JPG	3946	2740301	40.093
14	Rockstock2020_014.JPG	4635	235965	3.452
15	Rockstock2020_015.JPG	4754	231872	3.392
16	Rockstock2020_016.JPG	4825	515406	7.541
17	Rockstock2020_017.JPG	3736	243473	3.562
18	Rockstock2020_018.JPG	4701	699777	10.238
19	Rockstock2020_019.JPG	4309	881537	12.898
20	Rockstock2020_020.JPG	3880	851066	12.452
21	Rockstock2020_021.JPG	2398	111309	1.629
22	Rockstock2020_022.JPG	2986	305342	4.467
23	Rockstock2020_023.JPG	5744	176578	2.583
24	Rockstock2020_024.JPG	2945	132174	1.934
25	Rockstock2020_025.JPG	4554	213182	3.119
26	Rockstock2020_026.JPG	3206	119097	1.742
27	Rockstock2020_027.JPG	1951	62897	0.920
28	Rockstock2020_028.JPG	2426	118939	1.740
29	Rockstock2020_029.JPG	3253	378485	5.538
30	Rockstock2020_030.JPG	2517	120061	1.757
31	Rockstock2020_031.JPG	3399	156535	2.290
32	Rockstock2020_032.JPG	3711	228308	3.340
33	Rockstock2020_033.JPG	4140	198237	2.900
34	Rockstock2020_034.JPG	5851	365882	5.353
35	Rockstock2020_035.JPG	3578	73254	1.072
36	Rockstock2020_036.JPG	6157	903748	13.223
37	Rockstock2020_037.JPG	3684	172989	2.531
38	Rockstock2020_038.JPG	4453	159994	2.341
39	Rockstock2020_039.JPG	7996	927204	13.566
