## Supplementary material for "Evaluation of hemispherical photos extracted from smartphone spherical panorama images to estimate canopy structure and forest light environment": Minus1_hemipix.txt

Index	photo	no_of_gaps	gap_area	gap_fraction
0	00AARegistration3.jpg	1	288644	4.206
1	Rockstock2020_001.JPG	8959	998881	14.555
2	Rockstock2020_002.JPG	5178	293804	4.281
3	Rockstock2020_003.JPG	3584	335502	4.889
4	Rockstock2020_004.JPG	6099	933267	13.599
5	Rockstock2020_005.JPG	6444	1309229	19.077
6	Rockstock2020_006.JPG	7468	413006	6.018
7	Rockstock2020_007.JPG	2110	49003	0.714
8	Rockstock2020_008.JPG	1	1	1.457E-5
9	Rockstock2020_009.JPG	2592	119884	1.747
10	Rockstock2020_010.JPG	2701	77823	1.134
11	Rockstock2020_011.JPG	5865	380265	5.541
12	Rockstock2020_012.JPG	2738	93953	1.369
13	Rockstock2020_013.JPG	3755	2662860	38.802
14	Rockstock2020_014.JPG	3328	162122	2.362
15	Rockstock2020_015.JPG	3483	165813	2.416
16	Rockstock2020_016.JPG	2792	356131	5.189
17	Rockstock2020_017.JPG	2885	190520	2.776
18	Rockstock2020_018.JPG	3951	642185	9.358
19	Rockstock2020_019.JPG	3836	799034	11.643
20	Rockstock2020_020.JPG	3367	783092	11.411
21	Rockstock2020_021.JPG	1372	66728	0.972
22	Rockstock2020_022.JPG	2391	251956	3.671
23	Rockstock2020_023.JPG	4319	132347	1.928
24	Rockstock2020_024.JPG	2252	103975	1.515
25	Rockstock2020_025.JPG	3643	161777	2.357
26	Rockstock2020_026.JPG	1956	70480	1.027
27	Rockstock2020_027.JPG	1130	36416	0.531
28	Rockstock2020_028.JPG	1408	73884	1.077
29	Rockstock2020_029.JPG	2543	320767	4.674
30	Rockstock2020_030.JPG	1591	83610	1.218
31	Rockstock2020_031.JPG	2301	92631	1.350
32	Rockstock2020_032.JPG	2792	160654	2.341
33	Rockstock2020_033.JPG	3317	155105	2.260
34	Rockstock2020_034.JPG	4349	290922	4.239
35	Rockstock2020_035.JPG	1849	35153	0.512
36	Rockstock2020_036.JPG	5217	823900	12.005
37	Rockstock2020_037.JPG	3448	166666	2.429
38	Rockstock2020_038.JPG	3010	110423	1.609
39	Rockstock2020_039.JPG	6932	847339	12.347
