## Supplementary material for "Evaluation of hemispherical photos extracted from smartphone spherical panorama images to estimate canopy structure and forest light environment": Minus2_hemipix.txt

Index	photo	no_of_gaps	gap_area	gap_fraction
0	00AARegistration3.jpg	1	288644	4.217
1	Rockstock2020_001.JPG	8097	847036	12.376
2	Rockstock2020_002.JPG	3682	219623	3.209
3	Rockstock2020_003.JPG	2648	292074	4.267
4	Rockstock2020_004.JPG	5023	861120	12.582
5	Rockstock2020_005.JPG	5538	1221505	17.847
6	Rockstock2020_006.JPG	5911	317206	4.635
7	Rockstock2020_007.JPG	291	10387	0.152
8	Rockstock2020_008.JPG	1	1	1.461E-5
9	Rockstock2020_009.JPG	1449	63511	0.928
10	Rockstock2020_010.JPG	474	8758	0.128
11	Rockstock2020_011.JPG	4326	233771	3.416
12	Rockstock2020_012.JPG	1976	77467	1.132
13	Rockstock2020_013.JPG	3976	2695003	39.376
14	Rockstock2020_014.JPG	2507	120056	1.754
15	Rockstock2020_015.JPG	1676	56012	0.818
16	Rockstock2020_016.JPG	2528	342551	5.005
17	Rockstock2020_017.JPG	2115	141306	2.065
18	Rockstock2020_018.JPG	3059	552480	8.072
19	Rockstock2020_019.JPG	3359	699812	10.225
20	Rockstock2020_020.JPG	2990	699933	10.227
21	Rockstock2020_021.JPG	635	33400	0.488
22	Rockstock2020_022.JPG	2211	220624	3.223
23	Rockstock2020_023.JPG	486	19941	0.291
24	Rockstock2020_024.JPG	1550	75045	1.096
25	Rockstock2020_025.JPG	2533	114706	1.676
26	Rockstock2020_026.JPG	1303	43545	0.636
27	Rockstock2020_027.JPG	412	9904	0.145
28	Rockstock2020_028.JPG	1136	62331	0.911
29	Rockstock2020_029.JPG	1923	272502	3.981
30	Rockstock2020_030.JPG	681	47217	0.690
31	Rockstock2020_031.JPG	1623	67598	0.988
32	Rockstock2020_032.JPG	2075	118377	1.730
33	Rockstock2020_033.JPG	1754	50226	0.734
34	Rockstock2020_034.JPG	4053	266220	3.890
35	Rockstock2020_035.JPG	1259	23375	0.342
36	Rockstock2020_036.JPG	4314	721426	10.541
37	Rockstock2020_037.JPG	3428	159812	2.335
38	Rockstock2020_038.JPG	2624	94765	1.385
39	Rockstock2020_039.JPG	5826	761031	11.119
