## Supplementary material for "Evaluation of hemispherical photos extracted from smartphone spherical panorama images to estimate canopy structure and forest light environment": Minus3_hemipix.txt

Index	photo	no_of_gaps	gap_area	gap_fraction
0	00AARegistration3.jpg	1	288644	4.217
1	Rockstock2020_001.JPG	7732	808015	11.806
2	Rockstock2020_002.JPG	3931	236488	3.455
3	Rockstock2020_003.JPG	2698	288034	4.208
4	Rockstock2020_004.JPG	5054	852956	12.462
5	Rockstock2020_005.JPG	5696	1226113	17.914
6	Rockstock2020_006.JPG	5260	277324	4.052
7	Rockstock2020_007.JPG	243	10282	0.150
8	Rockstock2020_008.JPG	144887	711394	10.394
9	Rockstock2020_009.JPG	860	35982	0.526
10	Rockstock2020_010.JPG	34	640	0.009
11	Rockstock2020_011.JPG	3970	189236	2.765
12	Rockstock2020_012.JPG	32	494	0.007
13	Rockstock2020_013.JPG	3231	2616922	38.235
14	Rockstock2020_014.JPG	800	26707	0.390
15	Rockstock2020_015.JPG	3156	143440	2.096
16	Rockstock2020_016.JPG	2496	330739	4.832
17	Rockstock2020_017.JPG	2501	162874	2.380
18	Rockstock2020_018.JPG	3065	560391	8.188
19	Rockstock2020_019.JPG	3414	712101	10.404
20	Rockstock2020_020.JPG	2981	713893	10.431
21	Rockstock2020_021.JPG	489	27529	0.402
22	Rockstock2020_022.JPG	1988	208920	3.052
23	Rockstock2020_023.JPG	130	4313	0.063
24	Rockstock2020_024.JPG	1137	54085	0.790
25	Rockstock2020_025.JPG	1962	87470	1.278
26	Rockstock2020_026.JPG	567	19316	0.282
27	Rockstock2020_027.JPG	323	8111	0.119
28	Rockstock2020_028.JPG	794	37489	0.548
29	Rockstock2020_029.JPG	1427	237871	3.475
30	Rockstock2020_030.JPG	601	43805	0.640
31	Rockstock2020_031.JPG	893	32869	0.480
32	Rockstock2020_032.JPG	1574	69234	1.012
33	Rockstock2020_033.JPG	1552	42136	0.616
34	Rockstock2020_034.JPG	13	367	0.005
35	Rockstock2020_035.JPG	1262	21911	0.320
36	Rockstock2020_036.JPG	4270	739980	10.812
37	Rockstock2020_037.JPG	2716	126585	1.850
38	Rockstock2020_038.JPG	2624	99992	1.461
39	Rockstock2020_039.JPG	5561	729893	10.664
