## Supplementary material for "Evaluation of hemispherical photos extracted from smartphone spherical panorama images to estimate canopy structure and forest light environment": Minus4_hemipix.txt

Index	photo	no_of_gaps	gap_area	gap_fraction
0	00AARegistration3.jpg	1	288644	4.212
1	Rockstock2020_001.JPG	702	43098	0.629
2	Rockstock2020_002.JPG	2786	200854	2.931
3	Rockstock2020_003.JPG	2441	286491	4.180
4	Rockstock2020_004.JPG	4299	842826	12.298
5	Rockstock2020_005.JPG	4572	1197392	17.471
6	Rockstock2020_006.JPG	4754	245415	3.581
7	Rockstock2020_007.JPG	267	9923	0.145
8	Rockstock2020_008.JPG	53382	256591	3.744
9	Rockstock2020_009.JPG	814	31830	0.464
10	Rockstock2020_010.JPG	7	311	0.005
11	Rockstock2020_011.JPG	3668	198417	2.895
12	Rockstock2020_012.JPG	24	434	0.006
13	Rockstock2020_013.JPG	15	3853	0.056
14	Rockstock2020_014.JPG	2038	84887	1.239
15	Rockstock2020_015.JPG	1338	50863	0.742
16	Rockstock2020_016.JPG	2211	331776	4.841
17	Rockstock2020_017.JPG	1646	133660	1.950
18	Rockstock2020_018.JPG	2300	542670	7.918
19	Rockstock2020_019.JPG	2927	693820	10.124
20	Rockstock2020_020.JPG	2491	634971	9.265
21	Rockstock2020_021.JPG	539	27999	0.409
22	Rockstock2020_022.JPG	1650	191896	2.800
23	Rockstock2020_023.JPG	135	4296	0.063
24	Rockstock2020_024.JPG	1321	59803	0.873
25	Rockstock2020_025.JPG	1632	69710	1.017
26	Rockstock2020_026.JPG	352	12128	0.177
27	Rockstock2020_027.JPG	347	8148	0.119
28	Rockstock2020_028.JPG	744	47665	0.695
29	Rockstock2020_029.JPG	1486	238642	3.482
30	Rockstock2020_030.JPG	527	43743	0.638
31	Rockstock2020_031.JPG	865	34239	0.500
32	Rockstock2020_032.JPG	1753	90887	1.326
33	Rockstock2020_033.JPG	1530	42887	0.626
34	Rockstock2020_034.JPG	10	342	0.005
35	Rockstock2020_035.JPG	970	20050	0.293
36	Rockstock2020_036.JPG	3657	581381	8.483
37	Rockstock2020_037.JPG	9	580	0.008
38	Rockstock2020_038.JPG	6	64	9.338E-4
39	Rockstock2020_039.JPG	5253	730642	10.661
