## Supplementary material for "Evaluation of hemispherical photos extracted from smartphone spherical panorama images to estimate canopy structure and forest light environment": Minus5_hemipix.txt

Index	photo	no_of_gaps	gap_area	gap_fraction
0	00AARegistration3.jpg	1	288644	4.217
1	Rockstock2020_001.JPG	719	44629	0.652
2	Rockstock2020_002.JPG	2093	180053	2.631
3	Rockstock2020_003.JPG	2064	281743	4.116
4	Rockstock2020_004.JPG	3470	813033	11.879
5	Rockstock2020_005.JPG	3818	1183432	17.291
6	Rockstock2020_006.JPG	4209	208217	3.042
7	Rockstock2020_007.JPG	180	10527	0.154
8	Rockstock2020_008.JPG	17359	107044	1.564
9	Rockstock2020_009.JPG	909	34378	0.502
10	Rockstock2020_010.JPG	12	308	0.005
11	Rockstock2020_011.JPG	2656	168527	2.462
12	Rockstock2020_012.JPG	22	419	0.006
13	Rockstock2020_013.JPG	14	3958	0.058
14	Rockstock2020_014.JPG	6	18	2.630E-4
15	Rockstock2020_015.JPG	817	43685	0.638
16	Rockstock2020_016.JPG	1639	320428	4.682
17	Rockstock2020_017.JPG	1140	71223	1.041
18	Rockstock2020_018.JPG	1675	448024	6.546
19	Rockstock2020_019.JPG	2649	677666	9.901
20	Rockstock2020_020.JPG	1946	616376	9.006
21	Rockstock2020_021.JPG	365	26082	0.381
22	Rockstock2020_022.JPG	1336	85998	1.256
23	Rockstock2020_023.JPG	152	4297	0.063
24	Rockstock2020_024.JPG	992	52531	0.768
25	Rockstock2020_025.JPG	1539	61764	0.902
26	Rockstock2020_026.JPG	325	11090	0.162
27	Rockstock2020_027.JPG	206	6667	0.097
28	Rockstock2020_028.JPG	502	33610	0.491
29	Rockstock2020_029.JPG	1216	232857	3.402
30	Rockstock2020_030.JPG	354	40263	0.588
31	Rockstock2020_031.JPG	534	28371	0.415
32	Rockstock2020_032.JPG	1210	67766	0.990
33	Rockstock2020_033.JPG	1117	39330	0.575
34	Rockstock2020_034.JPG	13	365	0.005
35	Rockstock2020_035.JPG	6	16	2.338E-4
36	Rockstock2020_036.JPG	5	206	0.003
37	Rockstock2020_037.JPG	6	459	0.007
38	Rockstock2020_038.JPG	6	54	7.890E-4
39	Rockstock2020_039.JPG	4156	706406	10.321
