## Supplementary material for "Evaluation of hemispherical photos extracted from smartphone spherical panorama images to estimate canopy structure and forest light environment": Overlay_hemipix.txt

Index	photo	no_of_gaps	gap_area	gap_fraction
0	00AARegistration3.jpg	1	288644	4.217
1	Rockstock2020_001_overlay150.JPG	9778	1189217	17.375
2	Rockstock2020_002_overlay150.JPG	6275	344156	5.028
3	Rockstock2020_003_overlay150.JPG	4765	400232	5.848
4	Rockstock2020_004_overlay150.JPG	7073	995390	14.543
5	Rockstock2020_005_overlay150.JPG	7331	1380891	20.176
6	Rockstock2020_006_overlay150.JPG	8194	465155	6.796
7	Rockstock2020_007_overlay150.JPG	4252	106651	1.558
8	Rockstock2020_008_overlay150.JPG	29	506	0.007
9	Rockstock2020_009_overlay150.JPG	3787	186646	2.727
10	Rockstock2020_010_overlay150.JPG	4024	145815	2.130
11	Rockstock2020_011_overlay150.JPG	6868	500311	7.310
12	Rockstock2020_012_overlay150.JPG	5239	198680	2.903
13	Rockstock2020_013_overlay150.JPG	4032	2707989	39.566
14	Rockstock2020_014_overlay150.JPG	4431	222798	3.255
15	Rockstock2020_015_overlay150.JPG	4898	229270	3.350
16	Rockstock2020_016_overlay150.JPG	4851	501765	7.331
17	Rockstock2020_017_overlay150.JPG	4032	253746	3.707
18	Rockstock2020_018_overlay150.JPG	4936	711653	10.398
19	Rockstock2020_019_overlay150.JPG	4394	877293	12.818
20	Rockstock2020_020_overlay150.JPG	3938	848618	12.399
21	Rockstock2020_021_overlay150.JPG	2497	114859	1.678
22	Rockstock2020_022_overlay150.JPG	3081	306772	4.482
23	Rockstock2020_023_overlay150.JPG	5789	176723	2.582
24	Rockstock2020_024_overlay150.JPG	2989	132949	1.942
25	Rockstock2020_025_overlay150.JPG	4639	218260	3.189
26	Rockstock2020_026_overlay150.JPG	3251	119424	1.745
27	Rockstock2020_027_overlay150.JPG	2029	64890	0.948
28	Rockstock2020_028_overlay150.JPG	2333	112029	1.637
29	Rockstock2020_029_overlay150.JPG	3375	384091	5.612
30	Rockstock2020_030_overlay150.JPG	2452	116763	1.706
31	Rockstock2020_031_overlay150.JPG	3571	159845	2.335
32	Rockstock2020_032_overlay150.JPG	3805	226178	3.305
33	Rockstock2020_033_overlay150.JPG	4187	194485	2.842
34	Rockstock2020_034_overlay150.JPG	5960	364678	5.328
35	Rockstock2020_035_overlay150.JPG	3508	71768	1.049
36	Rockstock2020_036_overlay150.JPG	5876	883224	12.905
37	Rockstock2020_037_overlay150.JPG	3912	180608	2.639
38	Rockstock2020_038_overlay150.JPG	4647	166942	2.439
39	Rockstock2020_039_overlay150.JPG	8413	928456	13.565
