## Supplementary material for "Evaluation of hemispherical photos extracted from smartphone spherical panorama images to estimate canopy structure and forest light environment": Plus1_hemipix.txt

Index	photo	no_of_gaps	gap_area	gap_fraction
0	00AARegistration3.jpg	1	288644	4.212
1	Rockstock2020_001.JPG	10360	1479190	21.583
2	Rockstock2020_002.JPG	7872	442003	6.449
3	Rockstock2020_003.JPG	5830	472739	6.898
4	Rockstock2020_004.JPG	8287	1107551	16.160
5	Rockstock2020_005.JPG	8662	1534549	22.391
6	Rockstock2020_006.JPG	9142	538057	7.851
7	Rockstock2020_007.JPG	7416	223375	3.259
8	Rockstock2020_008.JPG	149	4883	0.071
9	Rockstock2020_009.JPG	5205	266280	3.885
10	Rockstock2020_010.JPG	5616	236564	3.452
11	Rockstock2020_011.JPG	7431	596586	8.705
12	Rockstock2020_012.JPG	8355	379655	5.540
13	Rockstock2020_013.JPG	4386	2874612	41.944
14	Rockstock2020_014.JPG	6322	336933	4.916
15	Rockstock2020_015.JPG	6986	376394	5.492
16	Rockstock2020_016.JPG	6518	669256	9.765
17	Rockstock2020_017.JPG	5224	343348	5.010
18	Rockstock2020_018.JPG	5696	794724	11.596
19	Rockstock2020_019.JPG	4605	935246	13.646
20	Rockstock2020_020.JPG	4312	915536	13.359
21	Rockstock2020_021.JPG	3951	195631	2.854
22	Rockstock2020_022.JPG	3511	350115	5.109
23	Rockstock2020_023.JPG	9032	325222	4.745
24	Rockstock2020_024.JPG	4086	188659	2.753
25	Rockstock2020_025.JPG	5814	290202	4.234
26	Rockstock2020_026.JPG	4070	161801	2.361
27	Rockstock2020_027.JPG	3666	133934	1.954
28	Rockstock2020_028.JPG	3823	189331	2.763
29	Rockstock2020_029.JPG	4353	471740	6.883
30	Rockstock2020_030.JPG	3884	176342	2.573
31	Rockstock2020_031.JPG	5244	275859	4.025
32	Rockstock2020_032.JPG	5177	360762	5.264
33	Rockstock2020_033.JPG	5537	302825	4.419
34	Rockstock2020_034.JPG	8857	584160	8.524
35	Rockstock2020_035.JPG	6288	155417	2.268
36	Rockstock2020_036.JPG	7299	1003377	14.640
37	Rockstock2020_037.JPG	6371	283843	4.142
38	Rockstock2020_038.JPG	6392	236377	3.449
39	Rockstock2020_039.JPG	9489	1060240	15.470
