## Supplementary material for "Evaluation of hemispherical photos extracted from smartphone spherical panorama images to estimate canopy structure and forest light environment": Plus2_hemipix.txt

Index	photo	no_of_gaps	gap_area	gap_fraction
0	00AARegistration3.jpg	1	288644	4.217
1	Rockstock2020_001.JPG	11006	1875458	27.402
2	Rockstock2020_002.JPG	9595	568306	8.303
3	Rockstock2020_003.JPG	7205	572504	8.365
4	Rockstock2020_004.JPG	9577	1335324	19.510
5	Rockstock2020_005.JPG	9691	1772281	25.895
6	Rockstock2020_006.JPG	9800	611363	8.933
7	Rockstock2020_007.JPG	9349	336241	4.913
8	Rockstock2020_008.JPG	169	5577	0.081
9	Rockstock2020_009.JPG	6656	383581	5.604
10	Rockstock2020_010.JPG	6781	337638	4.933
11	Rockstock2020_011.JPG	8323	764452	11.169
12	Rockstock2020_012.JPG	9938	513627	7.505
13	Rockstock2020_013.JPG	4408	3103954	45.351
14	Rockstock2020_014.JPG	8441	488619	7.139
15	Rockstock2020_015.JPG	9059	582673	8.513
16	Rockstock2020_016.JPG	7976	897213	13.109
17	Rockstock2020_017.JPG	7089	477934	6.983
18	Rockstock2020_018.JPG	6966	951362	13.900
19	Rockstock2020_019.JPG	5303	1064086	15.547
20	Rockstock2020_020.JPG	5038	1017909	14.873
21	Rockstock2020_021.JPG	5120	281939	4.119
22	Rockstock2020_022.JPG	4408	415911	6.077
23	Rockstock2020_023.JPG	11582	550282	8.040
24	Rockstock2020_024.JPG	5285	259037	3.785
25	Rockstock2020_025.JPG	6809	369247	5.395
26	Rockstock2020_026.JPG	5205	224291	3.277
27	Rockstock2020_027.JPG	5179	213699	3.122
28	Rockstock2020_028.JPG	5441	289193	4.225
29	Rockstock2020_029.JPG	5479	583248	8.522
30	Rockstock2020_030.JPG	5553	277067	4.048
31	Rockstock2020_031.JPG	6910	410670	6.000
32	Rockstock2020_032.JPG	6198	473568	6.919
33	Rockstock2020_033.JPG	6991	433737	6.337
34	Rockstock2020_034.JPG	10636	792852	11.584
35	Rockstock2020_035.JPG	9209	304480	4.449
36	Rockstock2020_036.JPG	8356	1170829	17.107
37	Rockstock2020_037.JPG	9691	532444	7.779
38	Rockstock2020_038.JPG	9424	403165	5.891
39	Rockstock2020_039.JPG	10704	1261088	18.426
