## Supplementary material for "Evaluation of hemispherical photos extracted from smartphone spherical panorama images to estimate canopy structure and forest light environment": Plus3_hemipix.txt

Index	photo	no_of_gaps	gap_area	gap_fraction
0	00AARegistration3.jpg	1	288644	4.223
1	Rockstock2020_001.JPG	12429	2320623	33.953
2	Rockstock2020_002.JPG	11051	774907	11.338
3	Rockstock2020_003.JPG	8689	743353	10.876
4	Rockstock2020_004.JPG	9840	1564424	22.889
5	Rockstock2020_005.JPG	9981	2090635	30.588
6	Rockstock2020_006.JPG	10892	741504	10.849
7	Rockstock2020_007.JPG	11018	509601	7.456
8	Rockstock2020_008.JPG	903	29243	0.428
9	Rockstock2020_009.JPG	7973	505249	7.392
10	Rockstock2020_010.JPG	7836	466429	6.824
11	Rockstock2020_011.JPG	9217	1001640	14.655
12	Rockstock2020_012.JPG	12118	792787	11.599
13	Rockstock2020_013.JPG	3997	3371219	49.324
14	Rockstock2020_014.JPG	10121	679763	9.946
15	Rockstock2020_015.JPG	10888	891612	13.045
16	Rockstock2020_016.JPG	9560	1334720	19.528
17	Rockstock2020_017.JPG	9054	697862	10.210
18	Rockstock2020_018.JPG	8115	1259587	18.429
19	Rockstock2020_019.JPG	5839	1198914	17.541
20	Rockstock2020_020.JPG	5903	1144844	16.750
21	Rockstock2020_021.JPG	6277	393875	5.763
22	Rockstock2020_022.JPG	5837	529949	7.754
23	Rockstock2020_023.JPG	13018	859611	12.577
24	Rockstock2020_024.JPG	6559	347642	5.086
25	Rockstock2020_025.JPG	7946	468631	6.856
26	Rockstock2020_026.JPG	6206	294882	4.314
27	Rockstock2020_027.JPG	6607	323101	4.727
28	Rockstock2020_028.JPG	7098	434729	6.360
29	Rockstock2020_029.JPG	6692	747476	10.936
30	Rockstock2020_030.JPG	7192	410333	6.004
31	Rockstock2020_031.JPG	8485	603963	8.837
32	Rockstock2020_032.JPG	7819	665254	9.733
33	Rockstock2020_033.JPG	8266	578248	8.460
34	Rockstock2020_034.JPG	11834	1102259	16.127
35	Rockstock2020_035.JPG	11174	493321	7.218
36	Rockstock2020_036.JPG	9478	1560236	22.828
37	Rockstock2020_037.JPG	11018	706529	10.337
38	Rockstock2020_038.JPG	11063	550855	8.060
39	Rockstock2020_039.JPG	11178	1526028	22.327
