## Supplementary material for "Evaluation of hemispherical photos extracted from smartphone spherical panorama images to estimate canopy structure and forest light environment": Plus4_hemipix.txt

Index	photo	no_of_gaps	gap_area	gap_fraction
0	00AARegistration3.jpg	1	288644	4.206
1	Rockstock2020_001.JPG	16438	5899391	85.962
2	Rockstock2020_002.JPG	11634	1046721	15.252
3	Rockstock2020_003.JPG	9736	946296	13.789
4	Rockstock2020_004.JPG	10874	1865935	27.189
5	Rockstock2020_005.JPG	10866	2418967	35.248
6	Rockstock2020_006.JPG	11763	951358	13.863
7	Rockstock2020_007.JPG	11873	687227	10.014
8	Rockstock2020_008.JPG	1482	56530	0.824
9	Rockstock2020_009.JPG	9381	675832	9.848
10	Rockstock2020_010.JPG	9380	667110	9.721
11	Rockstock2020_011.JPG	9739	1283158	18.697
12	Rockstock2020_012.JPG	13211	1044740	15.223
13	Rockstock2020_013.JPG	5040	3598304	52.432
14	Rockstock2020_014.JPG	11081	884207	12.884
15	Rockstock2020_015.JPG	11328	1167967	17.019
16	Rockstock2020_016.JPG	10116	1622178	23.637
17	Rockstock2020_017.JPG	10775	966287	14.080
18	Rockstock2020_018.JPG	8579	1560890	22.744
19	Rockstock2020_019.JPG	6669	1480383	21.571
20	Rockstock2020_020.JPG	7105	1380296	20.113
21	Rockstock2020_021.JPG	7462	535411	7.802
22	Rockstock2020_022.JPG	7109	674734	9.832
23	Rockstock2020_023.JPG	13894	1137153	16.570
24	Rockstock2020_024.JPG	7899	468555	6.827
25	Rockstock2020_025.JPG	8815	574635	8.373
26	Rockstock2020_026.JPG	8030	396385	5.776
27	Rockstock2020_027.JPG	8506	483402	7.044
28	Rockstock2020_028.JPG	8835	634548	9.246
29	Rockstock2020_029.JPG	8226	1001644	14.595
30	Rockstock2020_030.JPG	9438	632739	9.220
31	Rockstock2020_031.JPG	10078	845423	12.319
32	Rockstock2020_032.JPG	9071	882198	12.855
33	Rockstock2020_033.JPG	9660	832685	12.133
34	Rockstock2020_034.JPG	12240	1437846	20.951
35	Rockstock2020_035.JPG	12202	667170	9.722
36	Rockstock2020_036.JPG	10215	1804266	26.291
37	Rockstock2020_037.JPG	12127	1034616	15.076
38	Rockstock2020_038.JPG	12450	811061	11.818
39	Rockstock2020_039.JPG	11894	1865236	27.179
