## Supplementary material for "Evaluation of hemispherical photos extracted from smartphone spherical panorama images to estimate canopy structure and forest light environment": Plus5_hemipix.txt

Index	photo	no_of_gaps	gap_area	gap_fraction
0	00AARegistration3.jpg	1	288644	4.212
1	Rockstock2020_001.JPG	3849	6401978	93.412
2	Rockstock2020_002.JPG	12816	1342921	19.595
3	Rockstock2020_003.JPG	11539	1169459	17.064
4	Rockstock2020_004.JPG	15071	2199651	32.095
5	Rockstock2020_005.JPG	2174	6130907	89.457
6	Rockstock2020_006.JPG	13860	1225161	17.876
7	Rockstock2020_007.JPG	12936	961610	14.031
8	Rockstock2020_008.JPG	1984	92546	1.350
9	Rockstock2020_009.JPG	11579	907768	13.245
10	Rockstock2020_010.JPG	10505	801022	11.688
11	Rockstock2020_011.JPG	11657	1613991	23.550
12	Rockstock2020_012.JPG	17070	1424471	20.785
13	Rockstock2020_013.JPG	4405	6181810	90.199
14	Rockstock2020_014.JPG	12749	1229361	17.938
15	Rockstock2020_015.JPG	12466	1605232	23.422
16	Rockstock2020_016.JPG	13997	2051426	29.933
17	Rockstock2020_017.JPG	12451	1282512	18.713
18	Rockstock2020_018.JPG	10614	1864069	27.199
19	Rockstock2020_019.JPG	8868	1682079	24.543
20	Rockstock2020_020.JPG	8875	1582698	23.093
21	Rockstock2020_021.JPG	9202	709442	10.352
22	Rockstock2020_022.JPG	9286	860393	12.554
23	Rockstock2020_023.JPG	17397	1531569	22.347
24	Rockstock2020_024.JPG	9886	628256	9.167
25	Rockstock2020_025.JPG	10444	747172	10.902
26	Rockstock2020_026.JPG	10617	505448	7.375
27	Rockstock2020_027.JPG	10280	662719	9.670
28	Rockstock2020_028.JPG	10839	853092	12.448
29	Rockstock2020_029.JPG	9806	1226044	17.889
30	Rockstock2020_030.JPG	11002	818888	11.948
31	Rockstock2020_031.JPG	11741	1080096	15.760
32	Rockstock2020_032.JPG	10638	1172148	17.103
33	Rockstock2020_033.JPG	11203	1086604	15.855
34	Rockstock2020_034.JPG	15258	1851860	27.021
35	Rockstock2020_035.JPG	13982	958483	13.985
36	Rockstock2020_036.JPG	9728	5720014	83.461
37	Rockstock2020_037.JPG	13360	1294968	18.895
38	Rockstock2020_038.JPG	13323	1059753	15.463
39	Rockstock2020_039.JPG	17573	2370654	34.590
