## Supplementary material for "Evaluation of hemispherical photos extracted from smartphone spherical panorama images to estimate canopy structure and forest light environment": Polar_contrast05_hemipix_B1.txt

Index	photo	no_of_gaps	gap_area	gap_fraction
0	Rockstock2020_Sph_001_contrast05.jpg	23364	7467793	12.530
1	Rockstock2020_Sph_002_contrast05.jpg	21262	3616835	6.068
2	Rockstock2020_Sph_003_contrast05.jpg	18017	3591565	6.026
3	Rockstock2020_Sph_004_contrast05.jpg	24343	8860333	14.866
4	Rockstock2020_Sph_005_contrast05.jpg	30828	13229738	22.197
5	Rockstock2020_Sph_006_contrast05.jpg	19928	2969902	4.983
6	Rockstock2020_Sph_007_contrast05.jpg	18715	1614150	2.708
7	Rockstock2020_Sph_009_contrast05.jpg	20203	1883267	3.160
8	Rockstock2020_Sph_010_contrast05.jpg	20732	1983619	3.328
9	Rockstock2020_Sph_011_contrast05.jpg	21194	3844211	6.450
10	Rockstock2020_Sph_012_contrast05.jpg	20860	2530570	4.246
11	Rockstock2020_Sph_013_contrast05.jpg	17856	22232875	37.303
12	Rockstock2020_Sph_014_contrast05.jpg	23217	2986967	5.012
13	Rockstock2020_Sph_015_contrast05.jpg	26308	3288910	5.518
14	Rockstock2020_Sph_016_contrast05.jpg	34801	6167074	10.347
15	Rockstock2020_Sph_017_contrast05.jpg	26828	3547352	5.952
16	Rockstock2020_Sph_018_contrast05.jpg	23511	6160313	10.336
17	Rockstock2020_Sph_019_contrast05.jpg	20450	8322726	13.964
18	Rockstock2020_Sph_020_contrast05.jpg	21838	7888465	13.236
19	Rockstock2020_Sph_021_contrast05.jpg	21821	2563991	4.302
