## Supplementary material for "Evaluation of hemispherical photos extracted from smartphone spherical panorama images to estimate canopy structure and forest light environment": Polar_contrast05_hemipix_B2.txt

Index	photo	no_of_gaps	gap_area	gap_fraction
0	Rockstock2020_Sph_022_contrast05.jpg	22930	4744226	7.970
1	Rockstock2020_Sph_023_contrast05.jpg	21643	2158462	3.626
2	Rockstock2020_Sph_024_contrast05.jpg	19204	2052946	3.449
3	Rockstock2020_Sph_025_contrast05.jpg	22922	2853419	4.794
4	Rockstock2020_Sph_027_contrast05.jpg	21438	2274526	3.821
5	Rockstock2020_Sph_028_contrast05.jpg	24332	2208239	3.710
6	Rockstock2020_Sph_029_contrast05.jpg	22494	4226975	7.101
7	Rockstock2020_Sph_030_contrast05.jpg	21979	2559548	4.300
8	Rockstock2020_Sph_031_contrast05.jpg	30394	3531738	5.933
9	Rockstock2020_Sph_032_contrast05.jpg	38857	5421936	9.109
10	Rockstock2020_Sph_033_contrast05.jpg	28588	3001307	5.042
11	Rockstock2020_Sph_034_contrast05.jpg	23689	4285126	7.199
12	Rockstock2020_Sph_035_contrast05.jpg	21203	2546629	4.278
13	Rockstock2020_Sph_036_contrast05.jpg	25838	8508486	14.294
14	Rockstock2020_Sph_037_contrast05.jpg	24009	3644455	6.123
15	Rockstock2020_Sph_038_contrast05.jpg	17226	2457660	4.129
16	Rockstock2020_Sph_039_contrast05.jpg	26455	7883956	13.245
