## Supplementary material for "Evaluation of hemispherical photos extracted from smartphone spherical panorama images to estimate canopy structure and forest light environment": Polar_hemipix_B1.txt

Index	photo	no_of_gaps	gap_area	gap_fraction
0	Rockstock2020_Sph_001.jpg	23471	7453294	12.489
1	Rockstock2020_Sph_002.jpg	21378	3620986	6.067
2	Rockstock2020_Sph_003.jpg	18332	3644059	6.106
3	Rockstock2020_Sph_004.jpg	24743	8952129	15
4	Rockstock2020_Sph_005.jpg	31195	13273444	22.241
5	Rockstock2020_Sph_006.jpg	19761	2857939	4.789
6	Rockstock2020_Sph_007.jpg	18307	1438809	2.411
7	Rockstock2020_Sph_009.jpg	19484	1680271	2.815
8	Rockstock2020_Sph_010.jpg	20637	1870981	3.135
9	Rockstock2020_Sph_011.jpg	21574	3959345	6.634
10	Rockstock2020_Sph_012.jpg	20492	2364964	3.963
11	Rockstock2020_Sph_013.jpg	17972	22220523	37.233
12	Rockstock2020_Sph_014.jpg	23423	3000144	5.027
13	Rockstock2020_Sph_015.jpg	26146	3206930	5.374
14	Rockstock2020_Sph_016.jpg	35200	6308535	10.571
15	Rockstock2020_Sph_017.jpg	1174	58527717	98.069
16	Rockstock2020_Sph_018.jpg	24301	6293910	10.546
17	Rockstock2020_Sph_019.jpg	20732	8409621	14.091
