## Supplementary material for "Evaluation of hemispherical photos extracted from smartphone spherical panorama images to estimate canopy structure and forest light environment": Polar_hemipix_B12.txt

Index	photo	no_of_gaps	gap_area	gap_fraction
0	Rockstock2020_Sph_020.jpg	22063	7945660	13.349
1	Rockstock2020_Sph_021.jpg	21991	2561814	4.304
2	Rockstock2020_Sph_022.jpg	23177	4785415	8.040
3	Rockstock2020_Sph_023.jpg	21386	2037510	3.423
4	Rockstock2020_Sph_024.jpg	19054	1956824	3.287
5	Rockstock2020_Sph_025.jpg	20455	1548095	2.601
6	Rockstock2020_Sph_027.jpg	21329	2171543	3.648
7	Rockstock2020_Sph_028.jpg	24017	2073369	3.483
8	Rockstock2020_Sph_029.jpg	22745	4246562	7.134
9	Rockstock2020_Sph_030.jpg	21756	2393083	4.020
10	Rockstock2020_Sph_031.jpg	30637	3473351	5.835
11	Rockstock2020_Sph_032.jpg	39123	5455403	9.165
12	Rockstock2020_Sph_033.jpg	28278	2778185	4.667
13	Rockstock2020_Sph_034.jpg	24272	4429958	7.442
14	Rockstock2020_Sph_035.jpg	21229	2430121	4.083
15	Rockstock2020_Sph_036.jpg	26127	8563648	14.387
16	Rockstock2020_Sph_037.jpg	24002	3458255	5.810
17	Rockstock2020_Sph_038.jpg	17268	2443901	4.106
18	Rockstock2020_Sph_039.jpg	27013	8009353	13.456
