## Supplementary material for "Evaluation of hemispherical photos extracted from smartphone spherical panorama images to estimate canopy structure and forest light environment": Polar_sm_contrast05_hemipix.txt

Index	photo	no_of_gaps	gap_area	gap_fraction
0	LoFi_Rockstock2020_Sph_001_contrast05.jpg	11569	815425	12.466
1	LoFi_Rockstock2020_Sph_002_contrast05.jpg	12200	397331	6.074
2	LoFi_Rockstock2020_Sph_003_contrast05.jpg	9939	390958	5.977
3	LoFi_Rockstock2020_Sph_004_contrast05.jpg	12421	976568	14.930
4	LoFi_Rockstock2020_Sph_005_contrast05.jpg	14984	1451005	22.183
5	LoFi_Rockstock2020_Sph_006_contrast05.jpg	11330	330861	5.058
6	LoFi_Rockstock2020_Sph_007_contrast05.jpg	11306	176842	2.704
7	LoFi_Rockstock2020_Sph_009_contrast05.jpg	11118	201950	3.087
8	LoFi_Rockstock2020_Sph_010_contrast05.jpg	11389	223205	3.412
9	LoFi_Rockstock2020_Sph_011_contrast05.jpg	12130	429843	6.572
10	LoFi_Rockstock2020_Sph_012_contrast05.jpg	11316	276370	4.225
11	LoFi_Rockstock2020_Sph_013_contrast05.jpg	8701	2436299	37.246
12	LoFi_Rockstock2020_Sph_014_contrast05.jpg	12802	322932	4.937
13	LoFi_Rockstock2020_Sph_015_contrast05.jpg	14605	356072	5.444
14	LoFi_Rockstock2020_Sph_016_contrast05.jpg	17112	680947	10.410
15	LoFi_Rockstock2020_Sph_017_contrast05.jpg	14175	431137	6.591
16	LoFi_Rockstock2020_Sph_018_contrast05.jpg	11443	672640	10.283
17	LoFi_Rockstock2020_Sph_019_contrast05.jpg	10924	926006	14.157
18	LoFi_Rockstock2020_Sph_020_contrast05.jpg	11367	875914	13.391
19	LoFi_Rockstock2020_Sph_021_contrast05.jpg	11585	292657	4.474
20	LoFi_Rockstock2020_Sph_022_contrast05.jpg	12500	537138	8.212
21	LoFi_Rockstock2020_Sph_023_contrast05.jpg	11451	234477	3.585
22	LoFi_Rockstock2020_Sph_024_contrast05.jpg	10682	230347	3.522
23	LoFi_Rockstock2020_Sph_025_contrast05.jpg	12957	314958	4.815
24	LoFi_Rockstock2020_Sph_027_contrast05.jpg	11581	248819	3.804
25	LoFi_Rockstock2020_Sph_028_contrast05.jpg	12979	232875	3.560
26	LoFi_Rockstock2020_Sph_029_contrast05.jpg	11817	472597	7.225
27	LoFi_Rockstock2020_Sph_030_contrast05.jpg	12170	279772	4.277
28	LoFi_Rockstock2020_Sph_031_contrast05.jpg	15881	398063	6.086
29	LoFi_Rockstock2020_Sph_032_contrast05.jpg	18849	569002	8.699
30	LoFi_Rockstock2020_Sph_033_contrast05.jpg	14285	329623	5.039
31	LoFi_Rockstock2020_Sph_034_contrast05.jpg	12553	466918	7.138
32	LoFi_Rockstock2020_Sph_035_contrast05.jpg	12704	291721	4.460
33	LoFi_Rockstock2020_Sph_036_contrast05.jpg	13434	940425	14.377
34	LoFi_Rockstock2020_Sph_037_contrast05.jpg	13030	417587	6.384
35	LoFi_Rockstock2020_Sph_038_contrast05.jpg	10821	267939	4.096
36	LoFi_Rockstock2020_Sph_039_contrast05.jpg	14624	858258	13.121
