## Supplementary material for "Evaluation of hemispherical photos extracted from smartphone spherical panorama images to estimate canopy structure and forest light environment": Polar_sm_hemipix.txt

Index	photo	no_of_gaps	gap_area	gap_fraction
0	LoFi_Rockstock2020_Sph_001.jpg	11659	822422	12.574
1	LoFi_Rockstock2020_Sph_002.jpg	12015	393933	6.023
2	LoFi_Rockstock2020_Sph_003.jpg	9976	398979	6.100
3	LoFi_Rockstock2020_Sph_004.jpg	12467	979672	14.979
4	LoFi_Rockstock2020_Sph_005.jpg	15019	1455618	22.256
5	LoFi_Rockstock2020_Sph_006.jpg	10925	310213	4.743
6	LoFi_Rockstock2020_Sph_007.jpg	10176	129504	1.980
7	LoFi_Rockstock2020_Sph_009.jpg	10179	162236	2.481
8	LoFi_Rockstock2020_Sph_010.jpg	10839	188653	2.884
9	LoFi_Rockstock2020_Sph_011.jpg	12107	432901	6.619
10	LoFi_Rockstock2020_Sph_012.jpg	10907	249356	3.813
11	LoFi_Rockstock2020_Sph_013.jpg	8721	2439685	37.302
12	LoFi_Rockstock2020_Sph_014.jpg	12714	326488	4.992
13	LoFi_Rockstock2020_Sph_015.jpg	14216	337358	5.158
14	LoFi_Rockstock2020_Sph_016.jpg	17082	687015	10.504
15	LoFi_Rockstock2020_Sph_017.jpg	307	6425091	98.236
16	LoFi_Rockstock2020_Sph_018.jpg	11487	683322	10.448
17	LoFi_Rockstock2020_Sph_019.jpg	10989	937134	14.328
18	LoFi_Rockstock2020_Sph_020.jpg	11278	876995	13.409
19	LoFi_Rockstock2020_Sph_021.jpg	11339	278248	4.254
20	LoFi_Rockstock2020_Sph_022.jpg	12454	536964	8.210
21	LoFi_Rockstock2020_Sph_023.jpg	10835	207390	3.171
22	LoFi_Rockstock2020_Sph_024.jpg	10254	208953	3.195
23	LoFi_Rockstock2020_Sph_025.jpg	326	6435966	98.403
24	LoFi_Rockstock2020_Sph_027.jpg	11292	234209	3.581
25	LoFi_Rockstock2020_Sph_028.jpg	90	6475290	99.004
26	LoFi_Rockstock2020_Sph_029.jpg	11630	458264	7.007
27	LoFi_Rockstock2020_Sph_030.jpg	11892	251744	3.849
28	LoFi_Rockstock2020_Sph_031.jpg	15665	378586	5.788
29	LoFi_Rockstock2020_Sph_032.jpg	18863	571124	8.732
30	LoFi_Rockstock2020_Sph_033.jpg	13878	284325	4.347
31	LoFi_Rockstock2020_Sph_034.jpg	12524	477281	7.297
32	LoFi_Rockstock2020_Sph_035.jpg	12384	263198	4.024
33	LoFi_Rockstock2020_Sph_036.jpg	13492	947487	14.487
34	LoFi_Rockstock2020_Sph_037.jpg	12559	377469	5.771
35	LoFi_Rockstock2020_Sph_038.jpg	10628	264372	4.042
36	LoFi_Rockstock2020_Sph_039.jpg	14835	872064	13.333
