## Supplementary material for "Evaluation of hemispherical photos extracted from smartphone spherical panorama images to estimate canopy structure and forest light environment": RS2020_Pixelfisheye_hpix.txt

Index	photo	no_of_gaps	gap_area	gap_fraction
0	Rockstock2020_Sph_001_contrast05.jpg	16058	3291199	11.471
1	Rockstock2020_Sph_002_contrast05.jpg	16514	1786962	6.228
2	Rockstock2020_Sph_003_contrast05.jpg	12398	1667384	5.812
3	Rockstock2020_Sph_004_contrast05.jpg	17485	4216228	14.696
4	Rockstock2020_Sph_005_contrast05.jpg	21698	6265932	21.840
5	Rockstock2020_Sph_006.jpg	17183	1808346	6.303
6	Rockstock2020_Sph_007_contrast05.jpg	13415	651583	2.271
7	Rockstock2020_Sph_009_contrast05.jpg	13835	824714	2.875
8	Rockstock2020_Sph_010_contrast05.jpg	14166	789434	2.752
9	Rockstock2020_Sph_011_contrast05.jpg	15766	1749525	6.098
10	Rockstock2020_Sph_012.jpg	16402	1671046	5.824
11	Rockstock2020_Sph_013_contrast05.jpg	11255	9439734	32.902
12	Rockstock2020_Sph_014_contrast05.jpg	15201	869551	3.031
13	Rockstock2020_Sph_015.jpg	21203	1936574	6.750
14	Rockstock2020_Sph_016_contrast05.jpg	23861	4519499	15.753
15	Rockstock2020_Sph_017_contrast05.jpg	18830	1648708	5.747
16	Rockstock2020_Sph_018_contrast05.jpg	20084	3150126	10.980
17	Rockstock2020_Sph_019_contrast05.jpg	15836	4218389	14.703
18	Rockstock2020_Sph_020_contrast05.jpg	16154	3898403	13.588
19	Rockstock2020_Sph_021_contrast05.jpg	16569	1408206	4.908
20	Rockstock2020_Sph_022_contrast05.jpg	17570	2345073	8.174
21	Rockstock2020_Sph_023.jpg	18971	1411111	4.918
22	Rockstock2020_Sph_024_contrast05.jpg	14980	1004729	3.502
23	Rockstock2020_Sph_025_contrast05.jpg	17143	1266259	4.413
24	Rockstock2020_Sph_027_contrast05.jpg	16800	1019111	3.552
25	Rockstock2020_Sph_028.jpg	22077	1787646	6.231
26	Rockstock2020_Sph_029_contrast05.jpg	17492	2060905	7.183
27	Rockstock2020_Sph_030_contrast05.jpg	16886	1195422	4.167
28	Rockstock2020_Sph_031_contrast05.jpg	23229	1611190	5.616
29	Rockstock2020_Sph_032_contrast05.jpg	29352	2657800	9.264
30	Rockstock2020_Sph_033.jpg	24391	2228874	7.769
31	Rockstock2020_Sph_034_contrast05.jpg	16303	1925050	6.710
32	Rockstock2020_Sph_035_contrast05.jpg	14400	969666	3.380
33	Rockstock2020_Sph_036_contrast05.jpg	16575	3876448	13.511
34	Rockstock2020_Sph_037_contrast05.jpg	16673	1433762	4.997
35	Rockstock2020_Sph_038_contrast05.jpg	11425	932136	3.249
36	Rockstock2020_Sph_039_contrast05.jpg	19072	3442412	11.998
