## Supplementary material for "Evaluation of hemispherical photos extracted from smartphone spherical panorama images to estimate canopy structure and forest light environment": YP2020_DSLR_hpix_1.txt

Index	photo	no_of_gaps	gap_area	gap_fraction
0	00AARegistration3.jpg	1	288644	4.229
1	n_1_YP02_C.JPG	2720	86990	1.274
2	n_1_YP02_E.JPG	2134	117738	1.725
3	n_1_YP02_N.JPG	3396	127730	1.871
4	n_1_YP02_S.JPG	1975	89621	1.313
5	n_1_YP02_W.JPG	2699	230532	3.377
6	n_1_YP07_C.JPG	5500	184868	2.708
7	n_1_YP07_E.JPG	1948	43230	0.633
8	n_1_YP07_N.JPG	2093	50748	0.743
9	n_1_YP07_S.JPG	3184	221299	3.242
10	n_1_YP07_W.JPG	4890	189498	2.776
11	n_1_YP09_C.JPG	1505	268268	3.930
12	n_1_YP09_E.JPG	4132	747970	10.958
13	n_1_YP09_N.JPG	1474	226857	3.324
14	n_1_YP09_S.JPG	851	50609	0.741
15	n_1_YP09_W.JPG	1269	191355	2.803
16	n_1_YP11_C.JPG	1451	274456	4.021
17	n_1_YP11_E.JPG	308	9424	0.138
18	n_1_YP11_N.JPG	2164	74810	1.096
19	n_1_YP11_S.JPG	1603	219439	3.215
20	n_1_YP11_W.JPG	1318	249831	3.660
21	n_1_YP14_C.JPG	4336	389898	5.712
22	n_1_YP14_E.JPG	4245	313222	4.589
23	n_1_YP14_N.JPG	3939	355270	5.205
24	n_1_YP14_S.JPG	4180	238452	3.493
25	n_1_YP14_W.JPG	573	28048	0.411
26	n_1_YP15_C.JPG	3761	223564	3.275
27	n_1_YP15_E.JPG	3910	299179	4.383
28	n_1_YP15_N.JPG	2658	106958	1.567
29	n_1_YP15_S.JPG	3416	247898	3.632
30	n_1_YP15_W.JPG	1820	144318	2.114
31	n_1_YP30_C.JPG	2762	1369202	20.059
32	n_1_YP30_E.JPG	837	57555	0.843
33	n_1_YP30_N.JPG	1991	842559	12.344
34	n_1_YP30_S.JPG	3012	104171	1.526
35	n_1_YP30_W.JPG	5870	356272	5.220
36	n_2_YP02_C.JPG	1957	63566	0.931
37	n_2_YP02_E.JPG	1924	106065	1.554
38	n_2_YP02_N.JPG	2166	89908	1.317
39	n_2_YP02_S.JPG	784	41728	0.611
40	n_2_YP02_W.JPG	1955	201371	2.950
41	n_2_YP07_C.JPG	3974	127210	1.864
42	n_2_YP07_E.JPG	920	21319	0.312
43	n_2_YP07_N.JPG	1544	35606	0.522
44	n_2_YP07_S.JPG	2189	184246	2.699
45	n_2_YP07_W.JPG	3525	135299	1.982
46	n_2_YP09_C.JPG	1325	249758	3.659
47	n_2_YP09_E.JPG	3475	604868	8.862
48	n_2_YP09_N.JPG	1402	218737	3.205
49	n_2_YP09_S.JPG	747	44691	0.655
50	n_2_YP09_W.JPG	1004	165076	2.418
51	n_2_YP11_C.JPG	1119	263275	3.857
52	n_2_YP11_E.JPG	195	7436	0.109
53	n_2_YP11_N.JPG	1389	48169	0.706
54	n_2_YP11_S.JPG	1105	202638	2.969
55	n_2_YP11_W.JPG	1015	239053	3.502
56	n_2_YP14_C.JPG	3759	347109	5.085
57	n_2_YP14_E.JPG	3570	267126	3.914
58	n_2_YP14_N.JPG	3100	311890	4.569
59	n_2_YP14_S.JPG	3841	210716	3.087
60	n_2_YP14_W.JPG	538	27927	0.409
61	n_2_YP15_C.JPG	2740	177609	2.602
62	n_2_YP15_E.JPG	2991	231265	3.388
63	n_2_YP15_N.JPG	2873	114545	1.678
64	n_2_YP15_S.JPG	2728	210286	3.081
65	n_2_YP15_W.JPG	1363	121330	1.778
66	n_2_YP30_C.JPG	3038	1379155	20.205
67	n_2_YP30_E.JPG	734	53844	0.789
68	n_2_YP30_N.JPG	2345	850782	12.464
69	n_2_YP30_S.JPG	2904	95777	1.403
70	n_2_YP30_W.JPG	4187	225186	3.299
71	n_3_YP02_C.JPG	2237	69669	1.021
72	n_3_YP02_E.JPG	1749	105758	1.549
73	n_3_YP02_N.JPG	2352	91514	1.341
74	n_3_YP02_S.JPG	798	41181	0.603
75	n_3_YP02_W.JPG	1648	186648	2.734
76	n_3_YP07_C.JPG	2954	93018	1.363
77	n_3_YP07_E.JPG	14	717	0.011
78	n_3_YP07_N.JPG	15	1402	0.021
79	n_3_YP07_S.JPG	2639	194936	2.856
80	n_3_YP07_W.JPG	2553	100303	1.469
81	n_3_YP09_C.JPG	1344	245791	3.601
82	n_3_YP09_E.JPG	3197	568102	8.323
83	n_3_YP09_N.JPG	1426	216725	3.175
84	n_3_YP09_S.JPG	795	44413	0.651
85	n_3_YP09_W.JPG	1077	169250	2.480
86	n_3_YP11_C.JPG	1306	267427	3.918
87	n_3_YP11_E.JPG	4	5	7.325E-5
88	n_3_YP11_N.JPG	7	182	0.003
89	n_3_YP11_S.JPG	1286	206757	3.029
90	n_3_YP11_W.JPG	1276	246408	3.610
91	n_3_YP14_C.JPG	4041	357801	5.242
92	n_3_YP14_E.JPG	3800	276392	4.049
93	n_3_YP14_N.JPG	3502	321095	4.704
94	n_3_YP14_S.JPG	5	135	0.002
95	n_3_YP14_W.JPG	4	71	0.001
96	n_3_YP15_C.JPG	3035	193472	2.834
97	n_3_YP15_E.JPG	3148	242202	3.548
98	n_3_YP15_N.JPG	19	1106	0.016
99	n_3_YP15_S.JPG	2881	213287	3.125
100	n_3_YP15_W.JPG	1500	125796	1.843
101	n_3_YP30_C.JPG	2454	1381672	20.242
102	n_3_YP30_E.JPG	683	50261	0.736
103	n_3_YP30_N.JPG	1578	823304	12.062
104	n_3_YP30_S.JPG	2663	96431	1.413
105	n_3_YP30_W.JPG	4066	200877	2.943
