## Supplementary material for "Evaluation of hemispherical photos extracted from smartphone spherical panorama images to estimate canopy structure and forest light environment": YP2020_DSLR_hpix_2.txt

Index	photo	no_of_gaps	gap_area	gap_fraction
0	00AARegistration3.jpg	1	288644	4.212
1	n_4_YP02_C.JPG	2	47	6.86E-04
2	n_4_YP02_E.JPG	1171	80172	1.17
3	n_4_YP02_N.JPG	2248	93773	1.368
4	n_4_YP02_S.JPG	585	39483	0.576
5	n_4_YP02_W.JPG	1725	193870	2.829
6	n_4_YP07_C.JPG	2247	68330	0.997
7	n_4_YP07_E.JPG	8	553	0.008
8	n_4_YP07_N.JPG	13	1118	0.016
9	n_4_YP07_S.JPG	1701	167085	2.438
10	n_4_YP07_W.JPG	1975	79986	1.167
11	n_4_YP09_C.JPG	1262	247765	3.615
12	n_4_YP09_E.JPG	3211	568941	8.301
13	n_4_YP09_N.JPG	1222	208021	3.035
14	n_4_YP09_S.JPG	654	41690	0.608
15	n_4_YP09_W.JPG	841	150051	2.189
16	n_4_YP11_C.JPG	988	261768	3.819
17	n_4_YP11_E.JPG	4	5	7.30E-05
18	n_4_YP11_N.JPG	4	131	0.002
19	n_4_YP11_S.JPG	771	190535	2.78
20	n_4_YP11_W.JPG	787	218470	3.188
21	n_4_YP14_C.JPG	2868	310620	4.532
22	n_4_YP14_E.JPG	47	2802	0.041
23	n_4_YP14_N.JPG	2663	298985	4.363
24	n_4_YP14_S.JPG	5	95	0.001
25	n_4_YP14_W.JPG	3	35	5.11E-04
26	n_4_YP15_C.JPG	1	7	1.02E-04
27	n_4_YP15_E.JPG	7	484	0.007
28	n_4_YP15_N.JPG	17	863	0.013
29	n_4_YP15_S.JPG	1912	155413	2.268
30	n_4_YP15_W.JPG	1083	110972	1.619
31	n_4_YP30_C.JPG	10	182	0.003
32	n_4_YP30_E.JPG	18	1000	0.015
33	n_4_YP30_N.JPG	15	762	0.011
34	n_4_YP30_S.JPG	10	129	0.002
35	n_4_YP30_W.JPG	3817	204044	2.977
36	n_5_YP02_C.JPG	3	42	6.13E-04
37	n_5_YP02_E.JPG	108	2132	0.031
38	n_5_YP02_N.JPG	8	320	0.005
39	n_5_YP02_S.JPG	2	5	7.30E-05
40	n_5_YP02_W.JPG	1367	185804	2.711
41	n_5_YP07_C.JPG	851	24010	0.35
42	n_5_YP07_E.JPG	2	412	0.006
43	n_5_YP07_N.JPG	9	987	0.014
44	n_5_YP07_S.JPG	94	4684	0.068
45	n_5_YP07_W.JPG	1695	69675	1.017
46	n_5_YP09_C.JPG	6	161	0.002
47	n_5_YP09_E.JPG	3214	570219	8.32
48	n_5_YP09_N.JPG	1	111	0.002
49	n_5_YP09_S.JPG	2	27	3.94E-04
50	n_5_YP09_W.JPG	10	381	0.006
51	n_5_YP11_C.JPG	629	244284	3.564
52	n_5_YP11_E.JPG	3	3	4.38E-05
53	n_5_YP11_N.JPG	3	121	0.002
54	n_5_YP11_S.JPG	1	1	1.46E-05
55	n_5_YP11_W.JPG	6	52	7.59E-04
56	n_5_YP14_C.JPG	18	914	0.013
57	n_5_YP14_E.JPG	20	1501	0.022
58	n_5_YP14_N.JPG	10	887	0.013
59	n_5_YP14_S.JPG	5	87	0.001
60	n_5_YP14_W.JPG	3	29	4.23E-04
61	n_5_YP15_C.JPG	1	5	7.30E-05
62	n_5_YP15_E.JPG	6	337	0.005
63	n_5_YP15_N.JPG	18	804	0.012
64	n_5_YP15_S.JPG	1	2	2.92E-05
65	n_5_YP15_W.JPG	902	104960	1.531
66	n_5_YP30_C.JPG	3	10	1.46E-04
67	n_5_YP30_E.JPG	14	901	0.013
68	n_5_YP30_N.JPG	10	317	0.005
69	n_5_YP30_S.JPG	6	91	0.001
70	n_5_YP30_W.JPG	1	5	7.30E-05
71	p_0_YP02_C.JPG	3736	119814	1.748
72	p_0_YP02_E.JPG	2830	142283	2.076
73	p_0_YP02_N.JPG	4717	177897	2.596
74	p_0_YP02_S.JPG	3010	120751	1.762
75	p_0_YP02_W.JPG	3388	256236	3.739
76	p_0_YP07_C.JPG	6599	239516	3.495
77	p_0_YP07_E.JPG	3144	74194	1.083
78	p_0_YP07_N.JPG	3501	85592	1.249
79	p_0_YP07_S.JPG	4127	255381	3.726
80	p_0_YP07_W.JPG	5437	225821	3.295
81	p_0_YP09_C.JPG	2164	349407	5.098
82	p_0_YP09_E.JPG	4158	750721	10.954
83	p_0_YP09_N.JPG	2125	331620	4.839
84	p_0_YP09_S.JPG	1292	76262	1.113
85	p_0_YP09_W.JPG	1621	230363	3.361
86	p_0_YP11_C.JPG	1986	289936	4.23
87	p_0_YP11_E.JPG	1695	46161	0.674
88	p_0_YP11_N.JPG	3465	113700	1.659
89	p_0_YP11_S.JPG	2170	236519	3.451
90	p_0_YP11_W.JPG	2044	274206	4.001
91	p_0_YP14_C.JPG	5444	455895	6.652
92	p_0_YP14_E.JPG	5172	367327	5.36
93	p_0_YP14_N.JPG	5230	426784	6.227
94	p_0_YP14_S.JPG	4856	286453	4.18
95	p_0_YP14_W.JPG	2965	102994	1.503
96	p_0_YP15_C.JPG	4290	249438	3.64
97	p_0_YP15_E.JPG	4355	333981	4.873
98	p_0_YP15_N.JPG	3340	144227	2.104
99	p_0_YP15_S.JPG	4378	297042	4.334
100	p_0_YP15_W.JPG	2416	167709	2.447
101	p_0_YP30_C.JPG	3001	1388822	20.264
102	p_0_YP30_E.JPG	3243	175066	2.554
103	p_0_YP30_N.JPG	2199	851018	12.417
104	p_0_YP30_S.JPG	3914	132522	1.934
105	p_0_YP30_W.JPG	6525	428744	6.256
