## Supplementary material for "Evaluation of hemispherical photos extracted from smartphone spherical panorama images to estimate canopy structure and forest light environment": YP2020_DSLR_hpix_3.txt

Index	photo	no_of_gaps	gap_area	gap_fraction
0	00AARegistration3.jpg	1	288644	4.223
1	p_1_YP02_C.JPG	5813	198021	2.897
2	p_1_YP02_E.JPG	4069	185964	2.721
3	p_1_YP02_N.JPG	6384	256173	3.748
4	p_1_YP02_S.JPG	5128	199997	2.926
5	p_1_YP02_W.JPG	4877	311807	4.562
6	p_1_YP07_C.JPG	7976	308717	4.517
7	p_1_YP07_E.JPG	5394	137175	2.007
8	p_1_YP07_N.JPG	5627	145663	2.131
9	p_1_YP07_S.JPG	5549	313948	4.593
10	p_1_YP07_W.JPG	6240	273367	4.000
11	p_1_YP09_C.JPG	3035	451538	6.606
12	p_1_YP09_E.JPG	4238	759630	11.114
13	p_1_YP09_N.JPG	2759	463344	6.779
14	p_1_YP09_S.JPG	2433	152569	2.232
15	p_1_YP09_W.JPG	2461	309286	4.525
16	p_1_YP11_C.JPG	3166	322575	4.720
17	p_1_YP11_E.JPG	3013	87630	1.282
18	p_1_YP11_N.JPG	5529	187556	2.744
19	p_1_YP11_S.JPG	3750	291495	4.265
20	p_1_YP11_W.JPG	2901	306699	4.487
21	p_1_YP14_C.JPG	7003	566973	8.295
22	p_1_YP14_E.JPG	7143	504437	7.380
23	p_1_YP14_N.JPG	6844	547306	8.008
24	p_1_YP14_S.JPG	6706	404529	5.919
25	p_1_YP14_W.JPG	5097	174772	2.557
26	p_1_YP15_C.JPG	6571	358368	5.243
27	p_1_YP15_E.JPG	6123	465050	6.804
28	p_1_YP15_N.JPG	4427	204940	2.998
29	p_1_YP15_S.JPG	6181	383870	5.616
30	p_1_YP15_W.JPG	3448	210044	3.073
31	p_1_YP30_C.JPG	4047	1465422	21.440
32	p_1_YP30_E.JPG	4217	219657	3.214
33	p_1_YP30_N.JPG	3319	909346	13.304
34	p_1_YP30_S.JPG	6495	221866	3.246
35	p_1_YP30_W.JPG	7593	568641	8.320
36	p_2_YP02_C.JPG	8253	318885	4.666
37	p_2_YP02_E.JPG	6269	279235	4.085
38	p_2_YP02_N.JPG	8445	364087	5.327
39	p_2_YP02_S.JPG	7346	301939	4.418
40	p_2_YP02_W.JPG	6565	389850	5.704
41	p_2_YP07_C.JPG	9016	385022	5.633
42	p_2_YP07_E.JPG	7338	208138	3.045
43	p_2_YP07_N.JPG	7626	233780	3.420
44	p_2_YP07_S.JPG	7393	401420	5.873
45	p_2_YP07_W.JPG	7333	340730	4.985
46	p_2_YP09_C.JPG	4101	641281	9.382
47	p_2_YP09_E.JPG	4350	767539	11.230
48	p_2_YP09_N.JPG	3243	568214	8.313
49	p_2_YP09_S.JPG	3717	274914	4.022
50	p_2_YP09_W.JPG	3507	440518	6.445
51	p_2_YP11_C.JPG	5078	385505	5.640
52	p_2_YP11_E.JPG	4656	148270	2.169
53	p_2_YP11_N.JPG	7846	303336	4.438
54	p_2_YP11_S.JPG	5414	356820	5.221
55	p_2_YP11_W.JPG	4420	365019	5.341
56	p_2_YP14_C.JPG	8883	730572	10.689
57	p_2_YP14_E.JPG	9427	716753	10.487
58	p_2_YP14_N.JPG	8731	752535	11.010
59	p_2_YP14_S.JPG	8920	605934	8.865
60	p_2_YP14_W.JPG	8462	340666	4.984
61	p_2_YP15_C.JPG	8673	517196	7.567
62	p_2_YP15_E.JPG	6901	548852	8.030
63	p_2_YP15_N.JPG	6548	345729	5.058
64	p_2_YP15_S.JPG	8203	520788	7.620
65	p_2_YP15_W.JPG	4802	272942	3.993
66	p_2_YP30_C.JPG	5468	1627616	23.813
67	p_2_YP30_E.JPG	6057	316488	4.630
68	p_2_YP30_N.JPG	4546	1023959	14.981
69	p_2_YP30_S.JPG	9103	347944	5.091
70	p_2_YP30_W.JPG	8267	693191	10.142
71	p_3_YP02_C.JPG	10166	463513	6.782
72	p_3_YP02_E.JPG	8649	415104	6.073
73	p_3_YP02_N.JPG	10529	516269	7.553
74	p_3_YP02_S.JPG	9621	450652	6.593
75	p_3_YP02_W.JPG	8416	492725	7.209
76	p_3_YP07_C.JPG	10388	491228	7.187
77	p_3_YP07_E.JPG	9666	324639	4.750
78	p_3_YP07_N.JPG	9443	345406	5.054
79	p_3_YP07_S.JPG	9153	521272	7.627
80	p_3_YP07_W.JPG	8325	415744	6.083
81	p_3_YP09_C.JPG	5271	956060	13.988
82	p_3_YP09_E.JPG	5088	883315	12.924
83	p_3_YP09_N.JPG	4761	863222	12.630
84	p_3_YP09_S.JPG	5574	479709	7.019
85	p_3_YP09_W.JPG	5052	694282	10.158
86	p_3_YP11_C.JPG	7951	545603	7.983
87	p_3_YP11_E.JPG	6051	219266	3.208
88	p_3_YP11_N.JPG	10006	476382	6.970
89	p_3_YP11_S.JPG	7725	475482	6.957
90	p_3_YP11_W.JPG	6789	499567	7.309
91	p_3_YP14_C.JPG	10697	1062394	15.544
92	p_3_YP14_E.JPG	10283	900782	13.179
93	p_3_YP14_N.JPG	9714	1013077	14.822
94	p_3_YP14_S.JPG	10393	811654	11.875
95	p_3_YP14_W.JPG	10853	517387	7.570
96	p_3_YP15_C.JPG	10228	730130	10.682
97	p_3_YP15_E.JPG	8852	812858	11.893
98	p_3_YP15_N.JPG	7768	470375	6.882
99	p_3_YP15_S.JPG	9745	718485	10.512
100	p_3_YP15_W.JPG	6538	378962	5.545
101	p_3_YP30_C.JPG	6345	1794157	26.250
102	p_3_YP30_E.JPG	7873	482355	7.057
103	p_3_YP30_N.JPG	5425	1143641	16.732
104	p_3_YP30_S.JPG	11391	551578	8.070
105	p_3_YP30_W.JPG	9088	900298	13.172
