## Supplementary material for "Evaluation of hemispherical photos extracted from smartphone spherical panorama images to estimate canopy structure and forest light environment": YP2020_DSLR_hpix_4.txt

Index	photo	no_of_gaps	gap_area	gap_fraction
0	00AARegistration3.jpg	1	288644	4.223
1	p_4_YP02_C.JPG	12234	661599	9.680
2	p_4_YP02_E.JPG	10016	552654	8.086
3	p_4_YP02_N.JPG	12514	731985	10.710
4	p_4_YP02_S.JPG	11733	648654	9.490
5	p_4_YP02_W.JPG	9979	640063	9.365
6	p_4_YP07_C.JPG	11405	597931	8.748
7	p_4_YP07_E.JPG	11433	447913	6.553
8	p_4_YP07_N.JPG	11613	511723	7.487
9	p_4_YP07_S.JPG	10658	667703	9.769
10	p_4_YP07_W.JPG	9484	503483	7.366
11	p_4_YP09_C.JPG	6613	1296963	18.976
12	p_4_YP09_E.JPG	5987	1089546	15.941
13	p_4_YP09_N.JPG	5783	1100663	16.104
14	p_4_YP09_S.JPG	7306	709326	10.378
15	p_4_YP09_W.JPG	6158	920652	13.470
16	p_4_YP11_C.JPG	10166	724300	10.597
17	p_4_YP11_E.JPG	7476	329685	4.824
18	p_4_YP11_N.JPG	11325	673986	9.861
19	p_4_YP11_S.JPG	10093	654685	9.579
20	p_4_YP11_W.JPG	8630	664493	9.722
21	p_4_YP14_C.JPG	11448	1351514	19.774
22	p_4_YP14_E.JPG	11576	1271143	18.598
23	p_4_YP14_N.JPG	9851	1324100	19.373
24	p_4_YP14_S.JPG	11734	1193362	17.460
25	p_4_YP14_W.JPG	12947	823399	12.047
26	p_4_YP15_C.JPG	10655	1000713	14.641
27	p_4_YP15_E.JPG	9202	1018073	14.895
28	p_4_YP15_N.JPG	9223	677006	9.905
29	p_4_YP15_S.JPG	10625	922214	13.493
30	p_4_YP15_W.JPG	7903	502679	7.355
31	p_4_YP30_C.JPG	7037	2006020	29.350
32	p_4_YP30_E.JPG	8735	653911	9.567
33	p_4_YP30_N.JPG	6241	1296394	18.967
34	p_4_YP30_S.JPG	12855	761923	11.148
35	p_4_YP30_W.JPG	9321	1110313	16.245
36	p_5_YP02_C.JPG	14011	891410	13.042
37	p_5_YP02_E.JPG	12163	786301	11.504
38	p_5_YP02_N.JPG	13802	968769	14.174
39	p_5_YP02_S.JPG	13705	894006	13.080
40	p_5_YP02_W.JPG	12002	878225	12.849
41	p_5_YP07_C.JPG	13410	765959	11.207
42	p_5_YP07_E.JPG	14038	638892	9.348
43	p_5_YP07_N.JPG	13369	658623	9.636
44	p_5_YP07_S.JPG	12625	881979	12.904
45	p_5_YP07_W.JPG	11084	602431	8.814
46	p_5_YP09_C.JPG	9954	1698414	24.849
47	p_5_YP09_E.JPG	10346	1520194	22.242
48	p_5_YP09_N.JPG	8415	1432447	20.958
49	p_5_YP09_S.JPG	9530	991559	14.507
50	p_5_YP09_W.JPG	9204	1311012	19.181
51	p_5_YP11_C.JPG	12756	973814	14.248
52	p_5_YP11_E.JPG	9178	469586	6.870
53	p_5_YP11_N.JPG	12641	945497	13.833
54	p_5_YP11_S.JPG	12157	886959	12.977
55	p_5_YP11_W.JPG	10541	869917	12.728
56	p_5_YP14_C.JPG	13815	1774149	25.957
57	p_5_YP14_E.JPG	12982	1628650	23.828
58	p_5_YP14_N.JPG	12053	1678061	24.551
59	p_5_YP14_S.JPG	13032	1505131	22.021
60	p_5_YP14_W.JPG	13945	1114925	16.312
61	p_5_YP15_C.JPG	11597	1341719	19.630
62	p_5_YP15_E.JPG	10556	1322412	19.348
63	p_5_YP15_N.JPG	10201	882240	12.908
64	p_5_YP15_S.JPG	11976	1265295	18.512
65	p_5_YP15_W.JPG	9288	669933	9.802
66	p_5_YP30_C.JPG	10194	2285767	33.443
67	p_5_YP30_E.JPG	10117	891009	13.036
68	p_5_YP30_N.JPG	9222	1528051	22.357
69	p_5_YP30_S.JPG	14200	1089585	15.942
70	p_5_YP30_W.JPG	10383	1376765	20.143
