## Supplementary material for "Evaluation of hemispherical photos extracted from smartphone spherical panorama images to estimate canopy structure and forest light environment": YP2020_DSLRfisheye_hpix.txt

Index	photo	no_of_gaps	gap_area	gap_fraction
0	00AARegistration3.jpg	1	288644	4.206
1	p_0_YP02_C_fe150.JPG	4084	127873	1.863
2	p_0_YP02_E_fe150.JPG	3024	145218	2.116
3	p_0_YP02_N_fe150.JPG	4871	182033	2.652
4	p_0_YP02_S_fe150.JPG	3115	121861	1.776
5	p_0_YP02_W_fe150.JPG	3628	262466	3.824
6	p_0_YP07_C_fe150.JPG	6673	243950	3.555
7	p_0_YP07_E_fe150.JPG	3503	81435	1.187
8	p_0_YP07_N_fe150.JPG	3411	82374	1.200
9	p_0_YP07_S_fe150.JPG	4149	254749	3.712
10	p_0_YP07_W_fe150.JPG	5422	227467	3.315
11	p_0_YP09_C_fe150.JPG	2304	356295	5.192
12	p_0_YP09_E_fe150.JPG	4122	753264	10.976
13	p_0_YP09_N_fe150.JPG	2133	320038	4.663
14	p_0_YP09_S_fe150.JPG	1345	76886	1.120
15	p_0_YP09_W_fe150.JPG	1585	223797	3.261
16	p_0_YP11_C_fe150.JPG	2044	290170	4.228
17	p_0_YP11_E_fe150.JPG	1764	47833	0.697
18	p_0_YP11_N_fe150.JPG	3529	114061	1.662
19	p_0_YP11_S_fe150.JPG	2180	235629	3.433
20	p_0_YP11_W_fe150.JPG	2050	272856	3.976
21	p_0_YP14_C_fe150.JPG	5753	468548	6.827
22	p_0_YP14_E_fe150.JPG	5559	386839	5.637
23	p_0_YP14_N_fe150.JPG	5458	432237	6.298
24	p_0_YP14_S_fe150.JPG	5071	289701	4.221
25	p_0_YP14_W_fe150.JPG	3102	104515	1.523
26	p_0_YP15_C_fe150.JPG	4544	255345	3.721
27	p_0_YP15_E_fe150.JPG	4948	364711	5.314
28	p_0_YP15_N_fe150.JPG	3592	151427	2.207
29	p_0_YP15_S_fe150.JPG	4493	297572	4.336
30	p_0_YP15_W_fe150.JPG	2422	166481	2.426
31	p_0_YP30_C_fe150.JPG	3403	1403480	20.451
32	p_0_YP30_E_fe150.JPG	3380	177018	2.579
33	p_0_YP30_N_fe150.JPG	2462	857836	12.500
34	p_0_YP30_S_fe150.JPG	4608	150756	2.197
35	p_0_YP30_W_fe150.JPG	7111	469876	6.847
