## Supplementary material for "Evaluation of hemispherical photos extracted from smartphone spherical panorama images to estimate canopy structure and forest light environment": YP2020_Pixel_c_hpix_1.txt

Index	photo	no_of_gaps	gap_area	gap_fraction
0	YP11_C_c.jpg	24892	3685420	6.200
1	YP11_E_c.jpg	15688	1267579	2.132
2	YP11_N_c.jpg	22046	2030003	3.415
3	YP11_S_c.jpg	20025	2634206	4.431
4	YP11_W_c.jpg	18314	3003425	5.052
5	YP14_C_c.jpg	34616	4624161	7.779
6	YP14_E_c.jpg	32268	3781423	6.361
7	YP14_N_c.jpg	31154	3740550	6.292
8	YP14_S_c.jpg	31998	3560249	5.989
9	YP14_W_c.jpg	36055	2466217	4.149
10	YP15_C_c.jpg	28417	3138425	5.279
11	YP15_E_c.jpg	24484	3616794	6.084
12	YP15_N_c.jpg	19206	2660672	4.476
13	YP15_S_c.jpg	24029	2955727	4.972
14	YP15_W_c.jpg	17547	2109773	3.549
15	YP30_E_c.jpg	18909	2126140	3.577
16	YP30_N_c.jpg	20523	7570130	12.734
17	YP30_S_c.jpg	27160	1922618	3.234
18	YP30_W_c.jpg	23546	3424666	5.761
