## Supplementary material for "Evaluation of hemispherical photos extracted from smartphone spherical panorama images to estimate canopy structure and forest light environment": YP2020_Pixel_c_hpix_2.txt

Index	photo	no_of_gaps	gap_area	gap_fraction
0	YP02_C_c.jpg	26289	2090747	3.522
1	YP02_E_c.jpg	31824	2800497	4.717
2	YP02_N_c.jpg	28195	2365988	3.986
3	YP02_S_c.jpg	36617	2906376	4.896
4	YP02_W_c.jpg	22248	2714163	4.572
5	YP07_C_c.jpg	23751	2036575	3.431
6	YP07_E_c.jpg	21083	1457693	2.455
7	YP07_N_c.jpg	22070	1662035	2.800
8	YP07_S_c.jpg	22971	2648472	4.461
9	YP07_W_c.jpg	27799	2164336	3.646
10	YP09_C_c.jpg	33516	4107357	6.919
11	YP09_E_c.jpg	28131	2811041	4.735
12	YP09_N_c.jpg	26117	3435111	5.786
13	YP09_S_c.jpg	24350	2090060	3.521
14	YP09_W_c.jpg	26979	3350312	5.644
15	YP30_C_c.jpg	24196	11617949	19.570
