## Supplementary material for "Evaluation of hemispherical photos extracted from smartphone spherical panorama images to estimate canopy structure and forest light environment": YP2020_Pixel_hpix_1.txt

Index	photo	no_of_gaps	gap_area	gap_fraction
0	YP11_C.jpg	25052	3695881	6.209
1	YP11_E.jpg	15438	1221149	2.052
2	YP11_N.jpg	21887	1999240	3.359
3	YP11_S.jpg	20145	2637882	4.432
4	YP11_W.jpg	18377	3009460	5.056
5	YP14_C.jpg	35247	4696568	7.890
6	YP14_E.jpg	32910	3893066	6.540
7	YP14_N.jpg	31807	3827668	6.430
8	YP14_S.jpg	31999	3519665	5.913
9	YP14_W.jpg	35920	2442517	4.103
10	YP15_C.jpg	28689	3157264	5.304
11	YP15_E.jpg	24721	3644300	6.122
12	YP15_N.jpg	19359	2680392	4.503
13	YP15_S.jpg	24249	2973572	4.996
14	YP15_W.jpg	17548	2092653	3.516
15	YP30_E.jpg	18807	2096633	3.522
16	YP30_N.jpg	21046	7619589	12.801
17	YP30_S.jpg	26931	1888806	3.173
18	YP30_W.jpg	23556	3404494	5.720
