## Supplementary material for "Evaluation of hemispherical photos extracted from smartphone spherical panorama images to estimate canopy structure and forest light environment": YP2020_Pixel_hpix_2.txt

Index	photo	no_of_gaps	gap_area	gap_fraction
0	YP02_C.jpg	25753	1963912	3.304
1	YP02_E.jpg	32082	2836903	4.773
2	YP02_N.jpg	27931	2284895	3.844
3	YP02_S.jpg	36322	2865161	4.820
4	YP02_W.jpg	22377	2724863	4.584
5	YP07_C.jpg	23749	2007979	3.378
6	YP07_E.jpg	20474	1358300	2.285
7	YP07_N.jpg	21621	1557963	2.621
8	YP07_S.jpg	23240	2664094	4.482
9	YP07_W.jpg	27638	2138212	3.597
10	YP09_C.jpg	33467	4057363	6.826
11	YP09_E.jpg	28365	2825278	4.753
12	YP09_N.jpg	26717	3527413	5.934
13	YP09_S.jpg	24350	2056228	3.459
14	YP09_W.jpg	26910	3302164	5.555
15	YP30_C.jpg	24755	11681157	19.652
