## Supplementary material for "Evaluation of hemispherical photos extracted from smartphone spherical panorama images to estimate canopy structure and forest light environment": YP2020_Pixel_lo_hpix.txt

Index	photo	no_of_gaps	gap_area	gap_fraction
0	YP02_C_c_lo.jpg	14242	207265	3.169
1	YP02_C_lo.jpg	13338	173360	2.650
2	YP02_E_c_lo.jpg	15358	285666	4.367
3	YP02_E_lo.jpg	15150	285423	4.364
4	YP02_N_c_lo.jpg	15326	242034	3.700
5	YP02_N_lo.jpg	14842	228946	3.500
6	YP02_S_c_lo.jpg	16173	270235	4.131
7	YP02_S_lo.jpg	10957	155193	2.373
8	YP02_W_c_lo.jpg	11970	285374	4.363
9	YP02_W_lo.jpg	11869	287884	4.401
10	YP07_C_c_lo.jpg	13021	210089	3.212
11	YP07_C_lo.jpg	12682	198452	3.034
12	YP07_E_c_lo.jpg	11919	149968	2.293
13	YP07_E_lo.jpg	10924	124225	1.899
14	YP07_N_c_lo.jpg	12895	171404	2.620
15	YP07_N_lo.jpg	11814	144573	2.210
16	YP07_S_c_lo.jpg	12458	276967	4.234
17	YP07_S_lo.jpg	12231	275874	4.218
18	YP07_W_c_lo.jpg	13178	217044	3.318
19	YP07_W_lo.jpg	12870	210298	3.215
20	YP09_C_c_lo.jpg	15316	440538	6.735
21	YP09_C_lo.jpg	15304	441874	6.755
22	YP09_E_c_lo.jpg	13992	298626	4.565
23	YP09_E_lo.jpg	13697	288553	4.411
24	YP09_N_c_lo.jpg	13284	364666	5.575
25	YP09_N_lo.jpg	13226	369619	5.651
26	YP09_S_c_lo.jpg	13865	224148	3.427
27	YP09_S_lo.jpg	13302	207494	3.172
28	YP09_W_c_lo.jpg	13418	351804	5.378
29	YP09_W_lo.jpg	13380	346351	5.295
30	YP11_C_c_lo.jpg	13065	396101	6.056
31	YP11_C_lo.jpg	13082	398080	6.086
32	YP11_E_c_lo.jpg	9132	134443	2.055
33	YP11_E_lo.jpg	8681	124577	1.905
34	YP11_N_c_lo.jpg	12744	209086	3.197
35	YP11_N_lo.jpg	12420	202362	3.094
36	YP11_S_c_lo.jpg	10399	281493	4.304
37	YP11_S_lo.jpg	10176	279692	4.276
38	YP11_W_c_lo.jpg	9588	321513	4.915
39	YP11_W_lo.jpg	9338	317111	4.848
40	YP14_C_c_lo.jpg	16525	497511	7.606
41	YP14_C_lo.jpg	16772	506339	7.741
42	YP14_E_c_lo.jpg	16015	400944	6.130
43	YP14_E_lo.jpg	15987	406978	6.222
44	YP14_N_c_lo.jpg	15031	386771	5.913
45	YP14_N_lo.jpg	15165	397255	6.073
46	YP14_S_c_lo.jpg	15002	366915	5.609
47	YP14_S_lo.jpg	14941	361445	5.526
48	YP14_W_c_lo.jpg	15275	239592	3.663
49	YP14_W_lo.jpg	13969	212211	3.244
50	YP15_C_c_lo.jpg	13781	322503	4.930
51	YP15_C_lo.jpg	13565	319774	4.889
52	YP15_E_c_lo.jpg	12511	397100	6.071
53	YP15_E_lo.jpg	12305	395520	6.047
54	YP15_N_c_lo.jpg	10936	295488	4.517
55	YP15_N_lo.jpg	10798	294982	4.510
56	YP15_S_c_lo.jpg	12520	310640	4.749
57	YP15_S_lo.jpg	12472	313987	4.800
58	YP15_W_c_lo.jpg	9618	225422	3.446
59	YP15_W_lo.jpg	9376	217612	3.327
60	YP30_C_c_lo.jpg	11667	1269300	19.405
61	YP30_C_lo.jpg	11790	1276279	19.512
62	YP30_E_c_lo.jpg	10562	228344	3.491
63	YP30_E_lo.jpg	10114	215092	3.288
64	YP30_N_c_lo.jpg	10123	824832	12.610
65	YP30_N_lo.jpg	10359	834018	12.751
66	YP30_S_c_lo.jpg	14015	188278	2.878
67	YP30_S_lo.jpg	13387	177170	2.709
68	YP30_W_c_lo.jpg	13065	368242	5.630
69	YP30_W_lo.jpg	12824	361835	5.532
