## Supplementary material for "Evaluation of hemispherical photos extracted from smartphone spherical panorama images to estimate canopy structure and forest light environment": YP2020_Pixelfisheye_hpix.txt

Index	photo	no_of_gaps	gap_area	gap_fraction
0	YP02_C.jpg	21010	991115	3.459
1	YP02_E.jpg	24920	1356580	4.735
2	YP02_N.jpg	24718	1459901	5.095
3	YP02_S.jpg	28265	1356693	4.735
4	YP02_W.jpg	17296	1270547	4.434
5	YP07_C.jpg	18522	915282	3.194
6	YP07_E.jpg	17882	840022	2.932
7	YP07_N.jpg	18720	994388	3.470
8	YP07_S.jpg	18433	1263085	4.408
9	YP07_W.jpg	20909	1042453	3.638
10	YP09_C.jpg	25530	1922787	6.711
11	YP09_E.jpg	21307	1291404	4.507
12	YP09_N.jpg	21180	1694710	5.915
13	YP09_S.jpg	18353	807877	2.820
14	YP09_W.jpg	20739	1598521	5.579
15	YP11_C.jpg	19184	1699088	5.930
16	YP11_E.jpg	12673	592092	2.066
17	YP11_N.jpg	20270	1266102	4.419
18	YP11_S.jpg	16167	1262236	4.405
19	YP11_W.jpg	15070	1480430	5.167
20	YP14_C.jpg	26885	2162890	7.549
21	YP14_E.jpg	25775	1863110	6.502
22	YP14_N.jpg	25880	1965978	6.861
23	YP14_S.jpg	23521	1465196	5.114
24	YP14_W.jpg	27815	1131597	3.949
25	YP15_C.jpg	26516	1857640	6.483
26	YP15_E.jpg	20527	1890385	6.598
27	YP15_N.jpg	15798	1361561	4.752
28	YP15_S.jpg	20583	1517469	5.296
29	YP15_W.jpg	14541	1039298	3.627
30	YP30_C.jpg	20819	5868162	20.480
31	YP30_E.jpg	15509	1044310	3.645
32	YP30_N.jpg	16891	3532157	12.327
33	YP30_S.jpg	24530	1063850	3.713
34	YP30_W.jpg	19661	1701291	5.938
